# Strongyle-resistant sheep express their potential across environments and leave limited scope for parasite plasticity

**DOI:** 10.1101/2020.06.19.161729

**Authors:** G. Sallé, V. Deiss, C. Marquis, G. Tosser-Klopp, J. Cortet, D. Serreau, C. Koch, D. Marcon, F. Bouvier, P. Jacquiet, N. Holroyd, A. Blanchard, J.A. Cotton, M.M. Mialon, C. Moreno-Romieux

## Abstract

**Introduction:** Drug-resistant parasites threaten livestock production. Breeding more resistant hosts could be a sustainable control strategy. Environmental variation may however alter the expression of genetic potential and directional selection toward host resistance could initiate an arms race between the host and its parasites.

**Methods and Results:** We created sheep lines with high or low resistance to *Haemonchus contortus*. We first exposed both lines to chronic stress or to the infection by another parasite *Trichostrongylus colubriformis*, to test for genotype-by-environment and genotype-by-parasite species interactions respectively. Overall, between-line divergence remained significant across environmental perturbations. But we found that the impact of chronic stress on *H. contortus* infection varied among families and that divergence was reduced during infection by *T. colubriformis*. Second, we quantified genomic and transcriptomic differences in *H. contortus* worms collected from both lines to identify components of an arms race. We found no evidence of genetic differentiation between worms from each line. But survival to more resistant hosts was associated with enhanced expression of cuticle collagen coding genes.

**Discussion:** Breeding for resistance hence remains a sustainable strategy that requires to anticipate the effects of environmental perturbations and to monitor worm populations.
