## Supplementary Table 2 for "Strongyle-resistant sheep express their potential across environments and leave limited scope for parasite plasticity"

### Sheet: Model_Output
Supplementary Table 3. Estimated contrasts and significance for considered fixed effects in implemented analyses
Analysis	Contrast	Estimate	s.e.	t-value	P
Response to selection: G1 - FEC 1st infection	Intercept	0.36032	0.11472	3.141	0.00232
	Midparent FEC1	0.6158	0.07693	8.005	5.53e-12
Response to selection: G1 - FEC 2nd infection	Intercept	-0.03255	0.11786	-0.276	0.7831
	Midparent FEC2	0.5943	0.17032	3.489	0.00077
Response to selection: G2 - FEC 1st infection	Intercept	-0.01581	0.13961	-0.113	0.91
	Midparent FEC1	0.41078	0.08767	4.685	3.71e-05
Response to selection: G2 - FEC 2nd infection	Intercept	-0.1036	0.2074	-0.499	0.620498
	Midparent FEC2	0.7067	0.1914	3.692	0.000714
Response to selection: G1 - FEC across infection	Intercept	0.1237	0.1171	1.057	0.294
	Midparent FEC	0.8581	0.1223	7.019	5.1e-10
Response to selection: G2 - FEC across infection	Intercept	-0.1152	0.1625	-0.709	0.483
	Midparent FEC	0.6019	0.1092	5.511	2.88e-06
Asymetry of response: G1 - FEC 1st infection	Intercept	0.3878	0.2504	1.549	0.1251
	Midparent FEC1 x Resistant	0.6311	0.1457	4.331	4.08e-05
	Midparent FEC1 x Susceptible	0.5776	0.3178	1.818	0.0727
Asymetry of response: G1 - FEC 2nd infection	Intercept	-0.2497	0.1606	-1.555	0.123698
	Midparent FEC2 x Resistant	0.212	0.2575	0.823	0.412756
	Midparent FEC2 x Susceptible	1.1214	0.3174	3.532	0.000672
Asymetry of response: G2 - FEC 1st infection	Intercept	-0.629695	0.485478	-1.297	0.2029
	Midparent FEC1 x Resistant	0.008229	0.317276	0.026	0.9795
	Midparent FEC1 x Susceptible	0.812578	0.31673	2.566	0.0146
Asymetry of response: G2 - FEC 2nd infection	Intercept	-0.4692	0.2945	-1.593	0.11989
	Midparent FEC2 x Resistant	0.3411	0.2841	1.201	0.23765
	Midparent FEC2 x Susceptible	1.2668	0.3774	3.357	0.00187
Asymetry of response: G1 - FEC across infection	Intercept	0.1239	0.2344	0.529	0.598381
	Midparent FEC x Resistant	0.8583	0.2468	3.478	0.000802
	Midparent FEC x Susceptible	0.8578	0.3146	2.727	0.007787
Asymetry of response: G2 - FEC across infection	Intercept	-0.4037	0.3652	-1.105	0.27631
	Midparent FEC x Resistant	0.3847	0.2693	1.428	0.16178
	Midparent FEC x Susceptible	0.8176	0.2677	3.054	0.00424
Weight trajectory - G1 lambs	Intercept	10.1139	2.38275	4.24464	0
	Litter size of 2 - Litter size of 1	-1.34048	0.748444	-1.79102	0.0813
	Female - Male	-5.95804	0.740255	-8.04864	0
	Susceptible - Resistant	-0.568358	0.924265	-0.61493	0.5423
	Day24[1st infection] - Day14[1st infection]	6.61304	0.674343	9.80664	0
	Day30[1st infection] - Day14[1st infection]	7.45652	0.674343	11.0575	0
	Day0[2nd infection] - Day14[1st infection]	11.3174	0.674343	16.7828	0
	Day14[2nd infection] - Day14[1st infection]	14.0957	0.674343	20.9028	0
	Day24[2nd infection] - Day14[1st infection]	13.913	0.674343	20.632	0
	Day30[2nd infection] - Day14[1st infection]	14.4435	0.674343	21.4186	0
	Weight at day 0	0.091888	0.0055648	16.5124	0
	Susceptible x Day24[1st infection]	-1.10304	0.988782	-1.11556	0.2657
	Susceptible x Day30[1st infection]	-0.901522	0.988782	-0.91175	0.3628
	Susceptible x Day0[2nd infection]	-2.31239	0.988782	-2.33863	0.0202
	Susceptible x Day14[2nd infection]	-2.51565	0.988782	-2.54419	0.0116
	Susceptible x Day24[2nd infection]	-1.76804	0.988782	-1.7881	0.075
	Susceptible x Day30[2nd infection]	-1.37348	0.988782	-1.38906	0.1661
Weight trajectory - G2 lambs	Intercept	1.4276	3.12665	0.456593	0.6487
	Female - Male	-1.45574	0.916775	-1.58789	0.1216
	Susceptible - Resistant	-1.27607	0.971244	-1.31385	0.1977
	Day30[1st infection] - Day14[1st infection]	5.47889	0.667334	8.21012	0
	Day0[2nd infection] - Day14[1st infection]	5.84667	0.667334	8.76124	0
	Day14[2nd infection] - Day14[1st infection]	7.17778	0.667334	10.7559	0
	Day30[2nd infection] - Day14[1st infection]	11.6839	0.667334	17.5083	0
	Weight Day 0	0.114204	0.0082187	13.8957	0
	Susceptible x Day30[1st infection]	-0.332389	0.919856	-0.361349	0.7184
	Susceptible x Day0[2nd infection]	0.467333	0.919856	0.508051	0.6122
	Susceptible x Day14[2nd infection]	0.520222	0.919856	0.565548	0.5726
	Susceptible x Day30[2nd infection]	-1.46939	0.919856	-1.59741	0.1124
Time spent in standing-lying behaviour	Intercept	627.88	18.11	34.665	0
Before behaviour treatment	Susceptible - Resistant	-11.52	25.61	-0.45	0.6556
	Stress vs Control	-49.76	25.61	-1.943	0.0599
	Stress x Susceptible	7.36	36.23	0.203	0.8401
Frequency of standing-lying behaviour	Intercept	23.36	1.585	14.741	<2e-16
Before behaviour treatment	Susceptible - Resistant	2.7	2.241	1.205	0.236
	Stress vs Control	1.36	2.241	0.607	0.548
	Stress x Susceptible	-4.26	3.169	-1.344	0.187
Bleat - Phase 1	Intercept	5.24783	2.20067	2.38465	0.0195
Before behaviour treatment	Female vs. Male	2.10435	1.30045	1.61816	0.1097
	Stress vs. Control	-3.83044	3.11221	-1.23078	0.2221
	Susceptible vs. Resistant	-0.304348	1.30045	-0.234032	0.8156
	Sex x Stress	1.36087	1.83912	0.739957	0.4615
	Stress x Susceptible	4.93913	1.83912	2.68559	0.0088
Bleat - Phase 2	Intercept	2.72174	2.5074	1.08548	0.2811
Before behaviour treatment	Female vs. Male	2.85652	1.48171	1.92785	0.0575
	Stress vs. Control	-0.53913	3.546	-0.152039	0.8795
	Susceptible vs. Resistant	-0.456522	1.48171	-0.308104	0.7588
	Sex x Stress	-0.621739	2.09546	-0.296708	0.7675
	Stress x Susceptible	3.12174	2.09546	1.48976	0.1403
Locomotion - Phase 1	Intercept	8.79565	2.8733	3.06117	0.003
Before behaviour treatment	Female vs. Male	2.3087	1.69794	1.35971	0.1778
	Stress vs. Control	3.77826	4.06345	0.929816	0.3553
	Susceptible vs. Resistant	0.891304	1.69794	0.524934	0.6011
	Sex x Stress	-1.85652	2.40124	-0.77315	0.4418
	Stress x Susceptible	2.45652	2.40124	1.02302	0.3095
Locomotion - Phase 2	Intercept	8.43043	2.29455	3.67411	0.0004
Before behaviour treatment	Female vs. Male	0.33913	1.35593	0.250108	0.8032
	Stress vs. Control	-0.869565	3.24498	-0.267972	0.7894
	Susceptible vs. Resistant	-2.03913	1.35593	-1.50386	0.1367
	Sex x Stress	0.73913	1.91758	0.385449	0.701
	Stress x Susceptible	0.86087	1.91758	0.448935	0.6547
Vigilance - Phase 1	Intercept	6.63478	1.23217	5.38462	0
Before behaviour treatment	Female vs. Male	-0.469565	0.728136	-0.644887	0.5209
	Stress vs. Control	-3.0087	1.74255	-1.7266	0.0882
	Susceptible vs. Resistant	-0.130435	0.728136	-0.179135	0.8583
	Sex x Stress	1.91739	1.02974	1.86202	0.0664
	Stress x Susceptible	0.282609	1.02974	0.274447	0.7845
Vigilance - Phase 2	Intercept	4.7913	1.28136	3.73923	0.0004
Before behaviour treatment	Female vs. Male	1.51739	0.757204	2.00394	0.0485
	Stress vs. Control	2.42609	1.81212	1.33881	0.1845
	Susceptible vs. Resistant	1.08261	0.757204	1.42974	0.1568
	Sex x Stress	-1.45217	1.07085	-1.3561	0.179
	Stress x Susceptible	-0.647826	1.07085	-0.604965	0.547
Physical contact - Phase 2	Intercept	0.3	0.357165	0.839949	0.4035
Before behaviour treatment	Female vs. Male	0.1	0.211062	0.473795	0.637
	Stress vs. Control	-0.273913	0.505107	-0.542287	0.5892
	Susceptible vs. Resistant	-0.2	0.211062	-0.94759	0.3463
	Sex x Stress	0.147826	0.298486	0.495252	0.6218
	Stress x Susceptible	0.152174	0.298486	0.509819	0.6116
Frequency of standing-lying behaviour	Intercept	114.562	4.92967	23.2394	0
	End of behaviour treatment vs. before behaviour treatment	-16.625	3.67988	-4.51781	0
	14 days after 1st infection vs. before behaviour treatment	-22.4	3.67988	-6.08715	0
	14 days after 2nd infection vs. before behaviour treatment	-42.6	3.67988	-11.5765	0
	Susceptible vs. Resistant	6.9375	5.06276	1.3703	0.1789
	Stress vs. Control	7.1875	5.06276	1.41968	0.1641
Bleat - Phase 1	Intercept	1.70159	2.0569	0.827259	0.4093
	Stress vs. Control	1.4096	2.74846	0.512871	0.6095
	Female vs. Male	2.56419	1.23203	2.08128	0.0497
	14 days after 1st infection vs. End of behaviour treatment	-2.20238	0.509933	-4.31896	0
	14 days after 2nd infection vs. End of behaviour treatment	-2.67857	0.509933	-5.25279	0
	Susceptible vs. Resistant	1.32951	0.884566	1.50301	0.1369
	Bleat count before behaviour treatment	0.256452	0.100974	2.53978	0.0131
	Stress x Sex	-2.09294	1.71631	-1.21944	0.2264
Bleat - Phase 2	Intercept	4.91335	1.28896	3.81188	0.0002
	Stress vs. Control	-2.35227	0.952495	-2.46959	0.0157
	Female vs. Male	1.69402	0.690862	2.45204	0.0164
	End of behaviour treatment vs. before behaviour treatment	-1.86905	0.425253	-4.39514	0
	14 days after 1st infection vs. before behaviour treatment	-3.40476	0.425253	-8.00644	0
	14 days after 2nd infection vs. before behaviour treatment	-2.98809	0.425253	-7.02663	0
	Susceptible vs. Resistant	0.273592	0.976522	0.28017	0.7801
	Stress x Line	1.71477	1.3803	1.24232	0.2178
Locomotion - Phase 1	Intercept	14.2551	1.28382	11.1036	0
	Stress vs. Control	-3.125	1.56837	-1.99252	0.0497
	End of behaviour treatment vs. before behaviour treatment	3.60714	1.05619	3.41526	0.0007
	14 days after 1st infection vs. before behaviour treatment	4.95238	1.05619	4.68893	0
	14 days after 2nd infection vs. before behaviour treatment	6.7381	1.05619	6.37965	0
	Susceptible vs. Resistant	-0.317045	1.6071	-0.197278	0.8441
	Stress x Line	5.275	2.27278	2.32095	0.0228
Locomotion - Phase 2	Intercept	8.30952	0.652244	12.7399	0
	End of behaviour treatment vs. before behaviour treatment	2.71429	0.76332	3.5559	0.0005
	14 days after 1st infection vs. before behaviour treatment	1.58333	0.76332	2.07427	0.0391
	14 days after 2nd infection vs. before behaviour treatment	4.95238	0.76332	6.48795	0
Vigilance - Phase 1	Intercept	4.89928	0.573017	8.54996	0
	Stress vs. Control	-0.369048	0.306504	-1.20406	0.2321
	Female vs. Male	0.897283	0.307169	2.92113	0.0045
	End of behaviour treatment vs. before behaviour treatment	1.04762	0.30406	3.44543	0.0007
	14 days after 1st infection vs. before behaviour treatment	1.77381	0.30406	5.83374	0
	14 days after 2nd infection vs. before behaviour treatment	2.25	0.30406	7.39985	0
	Susceptible vs. Resistant	-0.422283	0.307169	-1.37475	0.173
Vigilance - Phase 2	Intercept	6.28214	0.584107	10.7551	0
	Stress vs. Control	-0.690476	0.307042	-2.2488	0.0273
	Female vs. Male	0.9125	0.307709	2.96547	0.004
	End of behaviour treatment vs. before behaviour treatment	-1.36905	0.352019	-3.88913	0.0001
	14 days after 1st infection vs. before behaviour treatment	-0.5	0.352019	-1.42038	0.1567
	14 days after 2nd infection vs. before behaviour treatment	-0.178571	0.352019	-0.507278	0.6124
	Susceptible vs. Resistant	0.5125	0.307709	1.66553	0.0997
Contact - Phase 2	Intercept	-1.2839	0.8181	-1.569	0.1166
	Female vs. Male	0.1362	0.4652	0.293	0.7696
	End of behaviour treatment vs. before behaviour treatment	-0.4431	0.4239	-1.045	0.2959
	14 days after 1st infection vs. before behaviour treatment	-1.0918	0.465	-2.348	0.0189
	14 days after 2nd infection vs. before behaviour treatment	-0.1701	0.4128	-0.412	0.6803
	Susceptible vs. Resistant	-0.6873	0.4708	-1.46	0.1444
Host genotype x Chronic stress	Intercept	-0.561002	0.148387	-3.78068	0.0002
	Day30[1st infection] - Day24[1st infection]	-0.0522059	0.155221	-0.336332	0.7369
	Day24[2nd infection] - Day24[1st infection]	0.308337	0.155221	1.98643	0.0481
	Day30[2nd infection] - Day24[1st infection]	0.0359739	0.155221	0.231759	0.8169
	Susceptible - Resistant	1.20615	0.217577	5.54356	3.29749e-08
	Chronic stress - Control condition	0.0183993	0.161142	0.11418	0.9094
	Day30[1st infection] x Susceptible	0.112243	0.227599	0.493159	0.6223
	Day24[2nd infection] x Susceptible	-0.662924	0.227599	-2.91268	0.0039
	Day30[2nd infection] x Susceptible	-0.0773439	0.227599	-0.339825	0.7343
	Susceptible x chronic stress	-0.0395584	0.236281	-0.167421	0.8675
Host genotype x parasite species	Intercept	-0.796819	0.177605	-4.48647	1.43238e-05
	Day30[1st infection] - Day24[1st infection]	0.296798	0.16673	1.78011	0.0770818
	Day30[2nd infection] - Day24[1st infection]	0.021512	0.16673	0.129023	0.897512
	Susceptible - Resistant	1.52185	0.246215	6.18097	3.29749e-08
	T. colubriformis - H.contortus	0.4913	0.205735	2.38803	0.0195274
	Day30[1st infection] x Susceptible	-0.585986	0.234275	-2.50127	0.0134489
	Day30[2nd infection] x Susceptible	-0.0424725	0.234275	-0.181293	0.856382
	Susceptible x T.colubriformis	-0.903034	0.288931	-3.12543	0.00254792
Sire family x chronic stress	Intercept	-0.505082	0.177197	-2.85039	0.0047
	Day30[1st infection] - Day24[1st infection]	-0.106554	0.19535	-0.545452	0.5859
	Day24[2nd infection] - Day24[1st infection]	0.176559	0.19535	0.903807	0.367
	Day30[2nd infection] - Day24[1st infection]	0.0308272	0.19535	0.157805	0.8747
	Sire 132361 - Sire 132336	0.806504	0.30652	2.63116	0.0103
	Sire 132453 - Sire 132336	0.112526	0.370109	0.304034	0.762
	Sire 132471 - Sire 132336	-0.478161	0.393404	-1.21545	0.2281
	Sire132497 - Sire 132336	1.37854	0.280845	4.90855	0
	Sire132550 - Sire 132336	1.03153	0.447036	2.30748	0.0238
	Susceptible x chronic stress	-0.0652795	0.188141	-0.346971	0.7296
	Day30[1st infection] x Sire 132361	0.0080861	0.327612	0.024682	0.9803
	Day24[2nd infection] x Sire 132361	-0.79492	0.327612	-2.42641	0.016
	Day30[2nd infection] x Sire 132361	-0.558663	0.327612	-1.70526	0.0894
	Day30[1st infection] x Sire 132453	-0.173574	0.385785	-0.449925	0.6532
	Day24[2nd infection] x Sire 132453	0.116149	0.385785	0.301071	0.7636
	Day30[2nd infection] x Sire 132453	0.0124633	0.385785	0.032306	0.9743
	Day30[1st infection] x Sire 132471	0.605109	0.443012	1.3659	0.1733
	Day24[2nd infection] x Sire 132471	0.700044	0.443012	1.58019	0.1154
	Day30[2nd infection] x Sire 132471	0.0160163	0.443012	0.036153	0.9712
	Day30[1st infection] x Sire 132497	0.190845	0.310497	0.614644	0.5394
	Day24[2nd infection] x Sire 132497	-0.455599	0.310497	-1.46732	0.1436
	Day30[2nd infection] x Sire 132497	0.146629	0.310497	0.472241	0.6372
	Day30[1st infection] x Sire 132550	0.581641	0.50941	1.14179	0.2547
	Day24[2nd infection] x Sire 132550	0.0258497	0.50941	0.050744	0.9596
	Day30[2nd infection] x Sire 132550	0.652953	0.50941	1.28178	0.2012
	Sire 132361 x Chronic stress	0.725436	0.31701	2.28837	0.025
	Sire 132453 x Chronic stress	-0.016183	0.377092	-0.042915	0.9659
	Sire 132471 x Chronic stress	0.55709	0.430022	1.29549	0.1992
	Sire 132497 x Chronic stress	-0.194147	0.299182	-0.648926	0.5184
	Sire 132550 x Chronic stress	-1.0719	0.498999	-2.14811	0.035
Sire family x parasite species	Intercept	-0.920707	0.276411	-3.33093	0.0011
	Day30[1st infection] - Day24[1st infection]	0.448306	0.278856	1.60766	0.1101
	Day30[2nd infection] - Day24[1st infection]	0.276618	0.278856	0.991975	0.3229
	Sire 152258	1.37246	0.390904	3.511	0.0008
	Sire 152337	1.95336	0.360396	5.42004	0
	Sire 152347	0.316014	0.390904	0.808418	0.4218
	Sire 152365	-0.0330896	0.448371	-0.0738	0.9414
	Sire 152434	1.23096	0.516501	2.38327	0.0201
	T. colubriformis - H.contortus	0.0149356	0.317751	0.047004	0.9627
	Day30[1st infection] x Sire 152258	-0.735228	0.394362	-1.86435	0.0643
	Day30[2nd infection] x Sire 152258	-0.0895489	0.394362	-0.227073	0.8207
	Day30[1st infection] x Sire 152337	-0.82662	0.363584	-2.27353	0.0245
	Day30[2nd infection] x Sire 152337	-0.477088	0.363584	-1.31218	0.1916
	Day30[1st infection] x Sire 152347	-0.139517	0.394362	-0.353779	0.724
	Day30[2nd infection] x Sire 152347	-0.351733	0.394362	-0.891904	0.374
	Day30[1st infection] x Sire 152365	-0.380405	0.432002	-0.880563	0.38
	Day30[2nd infection] x Sire 152365	-0.476978	0.432002	-1.10411	0.2714
	Day30[1st infection] x Sire 152434	-0.387329	0.543591	-0.712537	0.4773
	Day30[2nd infection] x Sire 152434	-0.162026	0.543591	-0.298066	0.7661
	Sire 152258 x T. colubriformis	-0.538607	0.449368	-1.19859	0.235
	Sire 152337 x T. colubriformis	-0.531617	0.414297	-1.28318	0.204
	Sire 152347 x T. colubriformis	0.826236	0.449368	1.83866	0.0705
	Sire 152365 x T. colubriformis	0.726352	0.498204	1.45794	0.1497
	Sire 152434 x T. colubriformis	0.363422	0.628847	0.577918	0.5653
